# Single cell transcriptomics delineates the immune-cell landscape in equine lower airways and reveals upregulation of the FKBP5 gene in horses with asthma

**DOI:** 10.1101/2022.09.27.509660

**Authors:** Miia Riihimäki, Kim Fegraeus, Jessica Nordlund, Ida Waern, Sara Wernersson, Srinivas Akula, Lars Hellman, Amanda Raine

## Abstract

**Background:** Equine asthma (EA) is a heterogenous, complex disease with a significant negative impact on horse welfare and performance. EA and human asthma have fundamental similarities, making EA a useful large animal disease model. Bronchoalveolar lavage (BAL) fluid provides a snapshot sample of the immune cells occupying the alveolar space and is one of the most relevant sample types for studies of chronic inflammation in the lung. In this study, we sequenced single equine BAL-cells in order to study the immune cell landscape of the respiratory tract of horses diagnosed with mild-to-moderate EA and healthy controls.

**Results:** ScRNA-seq analysis of ~63,000 cells from eleven horses diagnosed with mild-moderate asthma (mEA) and eight healthy controls were performed using the Drop-Seq technology. We identified five major immune cell populations in equine BAL; alveolar macrophages (AM), T cells, neutrophils, mast cells and dendritic cells, as well as subtypes thereof. The cellular subtypes demonstrated herein have previously not been characterized in horses. Differential gene expression analysis revealed upregulation of genes in mEA horses, including FKBP5 and CCL24, which have previously been associated with asthma in other species. The most significantly upregulated gene across the cell types in EA was FKBP5, a chaperone protein involved in regulating the assembly, activity, and sensitivity of the glucocorticoid receptor

**Conclusion:** Herein we demonstrate the first comprehensive scRNA-seq map of the immune-cell populations in BAL from horses with asthma and healthy individuals. The glucocorticoid receptor associated protein FKBP5 was identified as a potential biomarker for EA.
