## Supplementary File 2 for "Single cell transcriptomics delineates the immune-cell landscape in equine lower airways and reveals upregulation of the FKBP5 gene in horses with asthma"

### Sheet: Annotated major T-cell clusters
Cluster markers (Compute Biomarker, Partek Flow, every cluster compared with all other, t-test)
CD8+ TR	CD8+ TR p-value	CD8+TR FC	CD4+	CD4+ p-value	CD4+ FC	CD8+EM	CD8+ EM p-value	CD8+ EM FC	GD	GD p-value	GC FC
GZMK	0	3.57457	IL7R	1.5429e-225	4.33249	CCL5	3.34924e-244	1.89956	TRDC	0	5.67605
GZMA	0	2.11585	TNFSF13B	5.23981e-111	2.47821	KLRD1	8.3682e-143	2.51428	KLRB1	0	4.69732
CCL5	7.80706e-253	1.51167	ANXA1	2.90262e-98	1.73293	GZMA	6.81022e-141	1.63431	ENSECAG00000038560	9.97441e-223	5.85795
CGA	6.80891e-245	2.16172	PABPC1	1.38541e-76	1.50604	KLRK1	7.29434e-88	1.72388	ENSECAG00000029287	1.09355e-147	1.77612
NKG7	2.83555e-61	2.03733	ANKRD12	1.1928e-64	1.61784	RESF1	6.87827e-78	1.70155	ZNF683	6.30619e-90	3.93876
JAML	4.27429e-58	1.6449	SAMSN1	7.82155e-60	1.9264	ENSECAG00000022791	5.55067e-67	2.73722	SPEF2	3.03751e-64	2.33829
ENSECAG00000000419	6.57083e-55	1.53318	CHD3	1.32792e-57	1.96007	SH2D1A	1.74153e-55	2.2322	ENSECAG00000039378	1.37945e-54	2.11298
LAG3	1.42573e-15	1.55801	KLRF1	2.49834e-57	3.14325	ENSECAG00000022992	1.63997e-47	2.15276	SAMSN1	6.63479e-50	1.73432
ENSECAG00000019309	5.30522e-15	1.6091	LTB	3.05076e-53	1.92319	ENSECAG00000007663	3.08565e-41	1.5767	ENSECAG00000022791	4.74686e-48	2.16083
ENSECAG00000019698	9.92566e-12	1.51735	SRGN	4.21582e-49	1.55834	ENSECAG00000016880	6.85144e-37	2.75407	KLRD1	2.68424e-44	1.56011
MAPK13	1.77083e-11	1.63834	RGS1	8.39759e-47	2.98393	ENSECAG00000031322	2.50675e-34	2.27448	VAV3	9.5362e-26	1.63578
CXCR3	1.84358e-11	1.60232	MX2	1.27907e-45	2.49765	SRRM2	8.52714e-32	1.51906	MEF2A	7.05978e-22	1.51708
CCR2	2.44392e-11	1.64545	EML4	1.84783e-38	1.7903	NKG7	5.5389e-31	1.6858	IQCC	4.91975e-16	1.759
			TPM4	8.29272e-33	1.63085	VAV3	1.64566e-30	1.95762	YBX3	5.81073e-13	1.68288
			EPB41	3.69679e-28	1.67991	ENSECAG00000039378	9.334e-29	1.8945	KLRF1	8.48747e-12	1.55137
			BTG1	1.08537e-23	1.67244	EEF1B2	1.90087e-28	1.50605	PTPN6	1.54609e-11	1.70377
			JUN	1.16095e-21	1.9307	ENSECAG00000035305	1.60392e-25	1.52072	ENSECAG00000016880	2.58518e-11	1.66622
			C4orf48	2.45602e-21	1.85551	ARHGAP25	1.19061e-23	1.75491	SYNE2	2.6147e-09	1.55811
			ING2	1.11687e-20	1.78277	INPP5F	8.60764e-23	1.70851	ZNF318	2.99098e-08	1.51851
			CAMK4	3.43647e-20	1.99026	CD160	9.77304e-22	1.64548
			CXCR4	3.79823e-20	1.65585	LCP2	1.11757e-21	1.58685
			CPD	5.61359e-20	1.78604	SYTL3	1.50495e-20	1.69883
			KIAA1109	1.91349e-16	1.57152	SETX	2.57026e-20	1.56432
			CD40LG	9.39184e-14	1.6166	CD7	7.4333e-20	1.62252
			GATA3	1.6167e-13	1.56033	PVRIG	1.51169e-19	1.68622
			JUNB	5.52581e-12	1.52269	ENSECAG00000037934	1.79698e-19	1.54264
			ARL4A	1.59907e-10	1.50652	ENSECAG00000036779	1.44362e-14	1.55017
			IFNAR1	1.0486e-08	1.58092	SLAMF7	2.27855e-13	1.82899
						PHTF1	7.16998e-10	1.55463
						CCNL1	3.79933e-09	1.50539
						RASAL2	8.46725e-09	1.51733
						PTPN22	9.58105e-09	1.51597
						ARAP2	2.21636e-07	1.72732
						FUT8	2.8132e-07	1.51313
						L3MBTL3	1.00409e-06	1.55775
						DDIT3	1.17998e-06	1.55922
						OTULIN	4.40417e-06	1.59891
						DGKZ	4.47382e-06	1.50871

### Sheet: Hurdle CD8EMvsCDTR
Differential expression analysis between the two CD8+ T-cell clusters (Two-step Hurdle model)
Gene symbol	P-value CD8+EM vs CD8+TR	FDR step up	Fold change
S100A4	0	0	-13.0854
DRB	0	0	-6.26153
DRA	0	0	-5.28675
S100A11	0	0	-4.82975
DQB	0	0	-4.61229
ENSECAG00000031569	0	0	-4.20846
DQA	0	0	-4.18356
GLIPR1	0	0	-3.83846	Higher expressed in CD8-TR
ANXA1	0	0	-3.81185
RBPJ	0	0	-3.68263
CGA	0	0	-3.58142
S100A10	0	0	-3.53787
ITGB1	0	0	-3.4589
ARL6IP5	0	0	-3.37549
VIM	0	0	-3.20762
CD74	0	0	-3.10751
SH3BGRL3	0	0	-3.09062
ITGAE	0	0	-3.00117
CD2	0	0	-2.86908
ENSECAG00000033316	0	0	-2.79906
LGALS1	0	0	-2.77683
JAML	0	0	-2.71039
IFI27	0	0	-2.61499
MHCX1	0	0	-2.57485
GZMK	0	0	-2.56267
LAPTM5	0	0	-2.38643
MYL6	0	0	-2.38263
ENSECAG00000021116	0	0	-2.30674
GBP6	0	0	-2.30291
IFI6	0	0	-2.25694
S100A6	0	0	-2.19771
ARHGDIB	0	0	-2.16639
ACTB	0	0	-2.11125
ENSECAG00000000910	0	0	-2.10524
ARPC2	0	0	-2.08357
TRIP11	0	0	2.04628
PNISR	0	0	2.05283
PRRC2C	0	0	2.17133
ENSECAG00000035305	0	0	2.32048
SRRM2	0	0	2.35289	Higher expressed in CD8-EM
LUC7L3	0	0	2.4585
RESF1	0	0	2.50186
TRDC	0	0	2.78336
TRAT1	0	0	2.78801
KLRD1	0	0	2.89209
RF01871	0	0	3.59877

### Sheet: Hurdle CD4+ISG vs CD4+S100
Differential expression analysis between the two CD4+ ISG-Hi and CD4+S100-Hi T-cells (Two-step Hurdle model)
Gene symbol	P-value CD4+ISG vs CD+S100	FDR step up	FC
SAMD9L	0	0	10.2161
MX1	0	0	10.187
IFIT3	0	0	7.16285
PLAC8B	0	0	6.44449
ENSECAG00000033029	0	0	6.17028
RNF213	0	0	5.48848
MHCX1	0	0	5.11255
SAMD9	0	0	4.57977
ENSECAG00000004433	0	0	4.27899
GIMAP7	0	0	4.2731
FKBP5	0	0	4.00018
ATM	6.66134e-16	1.2603e-13	3.7298
SETX	1.33227e-15	2.38056e-13	3.45237
IL7R	0	0	3.38666
XAF1	1.11022e-16	2.23178e-14	3.27748
EPB41	0	0	3.06873
ISG15	0	0	2.82038
MYCBP2	2.33147e-15	4.09024e-13	2.80868
CXCR4	1.11022e-15	2.02123e-13	2.78294
MACF1	2.23421e-12	3.2176e-10	2.76234
RPS29	4.7875e-10	5.13274e-08	2.74712
ENSECAG00000014696	3.16691e-12	4.49375e-10	2.71628
ZNFX1	3.39622e-11	4.25586e-09	2.66354
EIF2AK2	3.9968e-15	6.88663e-13	2.65237
IFI6	1.61138e-12	2.35579e-10	2.6272
PARP15	3.15825e-11	4.00973e-09	2.60418
ENSECAG00000038391	3.18181e-08	2.71692e-06	2.59465
MX2	8.99281e-14	1.49606e-11	2.55851
IRF7	1.72271e-10	2.02713e-08	2.55544
ENSECAG00000030892	3.05578e-10	3.38911e-08	2.51033
RGS1	2.22045e-16	4.37247e-14	2.48689
EPSTI1	2.93205e-11	3.77219e-09	2.41523
ENSECAG00000029423	5.16999e-11	6.39554e-09	2.37286
ELF1	3.31297e-09	3.16504e-07	2.33338
GBP6	2.43497e-10	2.76412e-08	2.32441
ENSECAG00000026905	3.03597e-10	3.38911e-08	2.30955
ENSECAG00000039479	4.11143e-10	4.50809e-08	2.27817
KMT2A	8.93967e-09	7.98693e-07	2.18821
CGA	3.22076e-13	5.01243e-11	2.15006
UBD	3.09417e-07	2.31439e-05	2.13675
ENSECAG00000016018	2.30278e-08	1.98389e-06	2.13437
ENSECAG00000032776	7.11555e-08	5.97025e-06	2.12307
PNRC1	5.53816e-07	3.95835e-05	2.08391
CHD1	1.29457e-05	0.000667983	2.07696
RF00002	4.23636e-07	3.12035e-05	2.07386
ZBP1	8.57944e-09	7.73673e-07	2.06614
HMGB2	8.62576e-07	5.82028e-05	2.01772
ENSECAG00000016787	4.49551e-05	0.00199668	-2.00238
ENSECAG00000027701	2.97991e-06	0.000180837	-2.01201
RPS5	9.89176e-05	0.00401032	-2.01486
AMDHD2	1.69741e-06	0.000111417	-2.01759
ENO1	1.51019e-05	0.00076694	-2.03991
ENSECAG00000016673	7.14128e-06	0.00039375	-2.07186
TLN1	3.51059e-05	0.00159781	-2.09373
RHOA	2.95595e-07	2.23101e-05	-2.12864
CLIC1	4.95936e-09	4.60123e-07	-2.13368
YWHAB	1.95651e-06	0.0001267	-2.1474
NME2	2.07982e-06	0.000132902	-2.15311
HSPA8	4.7276e-07	3.45581e-05	-2.18474
FABP5	4.89419e-06	0.000279432	-2.20656
EQMCE1	6.90708e-07	4.82945e-05	-2.21373
ARL6IP5	9.2723e-06	0.000493	-2.21634
MT-CO1	6.9169e-11	8.44825e-09	-2.23377
ENSECAG00000035318	4.65685e-06	0.000269066	-2.24225
RPS6KB2	8.07613e-08	6.71781e-06	-2.28682
ENSECAG00000029928	1.20726e-07	9.70737e-06	-2.30953
LRRFIP1	8.92408e-07	5.97976e-05	-2.3233
PSAP	1.55977e-10	1.85805e-08	-2.37922
ENSECAG00000005234	7.10048e-07	4.92896e-05	-2.38073
SH3BGRL3	1.08522e-07	8.79937e-06	-2.41023
CDC42	1.23013e-08	1.07904e-06	-2.44634
ENSECAG00000003925	1.09673e-09	1.10233e-07	-2.45772
MYL6	1.21655e-09	1.21015e-07	-2.49599
ANXA1	8.55434e-08	7.05477e-06	-2.52116
CFL1	1.75998e-09	1.73286e-07	-2.59423
MYL12A	1.00335e-10	1.21016e-08	-2.63322
ARPC2	1.60938e-12	2.35579e-10	-2.77827
TXNIP	7.95312e-10	8.25157e-08	-2.97268
ACTG1	1.98286e-13	3.13649e-11	-3.02109
DRA	8.9504e-12	1.23375e-09	-3.11516
ARF6	4.6898e-12	6.55825e-10	-3.15149
LGALS1	1.07025e-13	1.75032e-11	-3.26607
ANXA2	3.33067e-16	6.42753e-14	-3.29302
ENSECAG00000001661	1.15685e-13	1.86041e-11	-3.31218
CAST	1.11666e-12	1.68354e-10	-3.45122
CORO1A	1.11022e-16	2.23178e-14	-3.49191
EMP3	0	0	-3.95045
GLIPR1	0	0	-4.0326
ENSECAG00000021116	0	0	-4.08385
ACTB	0	0	-4.23743
EZR	0	0	-4.39311
ENSECAG00000002481	0	0	-4.50612
S100A6	0	0	-4.79496
S100A10	0	0	-5.1518
S100A11	0	0	-6.27307
VIM	0	0	-7.70738
ENSECAG00000031569	0	0	-8.91506
S100A4	0	0	-19.5029

### Sheet: Hurdle CD8+ISG vs CD8 other
Differential expression analysis between the two CD8+ ISG-Hi and all other CD8+TR cells (Two-step Hurdle model)
Gene symbol	P-value	FDR step up	Fold change
MX1	0	0	27.0426
PLAC8B	0	0	26.063
SAMD9L	0	0	23.7193
ISG15	0	0	11.8093
SAMD9	0	0	10.5843
IFI6	0	0	9.92971
IFIT3	0	0	9.59509
ENSECAG00000033029	0	0	9.51768
RNF213	0	0	7.47048
EPSTI1	0	0	7.38542
ENSECAG00000004433	0	0	7.28638
IFI27	0	0	5.41044
IRF7	0	0	4.64971
IFIT2	0	0	4.29356
XAF1	0	0	3.65915
ZNFX1	0	0	3.58196
ISG20	0	0	3.54732
ENSECAG00000014696	0	0	3.48748
GBP6	0	0	3.34324
PHRF1	0	0	3.26796
PARP15	0	0	3.25933
ZBP1	0	0	3.1857
EIF2AK2	0	0	3.16986
ENSECAG00000003563	0	0	2.95108
ENSECAG00000000910	1.44329e-15	1.47124e-13	2.94196
ENSECAG00000016018	0	0	2.86181
TNFSF10	1.66533e-15	1.67991e-13	2.68064
MNDA	0	0	2.53858
SETX	1.56809e-11	1.15894e-09	2.35245
DDX60L	0	0	2.34791
ENSECAG00000032776	3.14304e-13	2.64671e-11	2.25801
OAS2	0	0	2.23702
MX2	0	0	2.2229
SLFN5	5.69544e-14	5.01406e-12	2.18428
MORC3	6.84941e-12	5.22281e-10	2.13158
ENSECAG00000019932	0	0	2.11191
TRDC	0	0	2.10578
IFI44L	0	0	2.09224
EQMHCC1	4.33066e-11	3.03001e-09	2.07028
LGALS3BP	3.83027e-14	3.43447e-12	2.06597
STAT1	2.22045e-15	2.172e-13	2.06518
ENSECAG00000021220	0	0	2.0555
OASL	1.77636e-15	1.77343e-13	2.0446
PSME1	3.23893e-08	1.77208e-06	2.01485
HERC6	0	0	2.00448
RF00002	6.60515e-10	4.35131e-08	2.00068
S100A4	1.11022e-16	1.23579e-14	-2.08621
ENSECAG00000038391	4.43312e-13	3.70089e-11	-2.40336
ENSECAG00000031569	0	0	-2.83566
