## Supplementary File 3 for "Single cell transcriptomics delineates the immune-cell landscape in equine lower airways and reveals upregulation of the FKBP5 gene in horses with asthma"

### Sheet: AM cluster markers
Cluster markers (Compute Biomarker, Partek Flow, every cluster compared with all other, t-test)
MA1	MA1 p-value	MA1 fold change	MA2	MA2 p-value	MA2 fold change	MA3	MA3 p-value	MA3 fold change	Cluster 4	MA4 p-value	MA4 fold change	MA5	MA55 p-value	Cluster 5 fold change	MA6	MA6 p-value	MA6 fold change	MA7	MA7 p-value	MA7 fold change	MA8	MA8 p-value	MA8 fold change
ENSECAG00000011389	2.90412e-18	2.08301	No significant hits			ADD3	1.14698e-199	1.50738	GPNMB	0	3.10545	ENSECAG00000039383	1.00572e-159	1.78767	ENSECAG00000004433	3.08267e-55	2.01942	ENSECAG00000027699	3.86647e-85	1.96359	ENSECAG00000006065	2.85304e-44	1.89018
ENSECAG00000030778	1.21653e-16	2.12519	Too similar to both MA3 and MA4			SAMD9L	6.54499e-197	1.68596	ENSECAG00000002023	6.79886e-290	5.19427	TNFAIP6	5.48821e-29	2.44868	IFIT3	8.79976e-38	1.93056	AKAP9	3.94599e-64	2.15011	S100A10	3.95806e-42	1.6477
ENSECAG00000005234	1.74795e-13	2.26131				TXNIP	3.60786e-170	1.60529	LGALS3	4.17113e-257	2.60753	RAI14	1.42371e-28	1.51265	TCF7L2	1.9515e-37	2.27287	ROCK1	1.18644e-61	2.12527	RPL8	1.5802e-38	1.66389
ENSECAG00000006065	1.16398e-12	1.78799				PLAC8B	1.35615e-124	1.54489	SOD2	3.14671e-241	3.7336				ENSECAG00000002481	3.96182e-28	1.94544	CCDC88A	1.61494e-56	1.79645	ENSECAG00000032555	1.16275e-35	1.62459
TRDC	4.98781e-11	2.00475				H1FX	1.24709e-36	1.52677	LGALS1	2.17088e-157	1.8652				IFIT2	4.59625e-28	1.97561	DST	1.25305e-55	2.01865	RPL7A	1.61644e-32	1.63287
ENSECAG00000037310	2.0257e-10	1.88298				IFIT5	5.40825e-35	1.57309	SGK1	3.20781e-141	3.12227				ALDH1A1	2.14224e-27	1.72419	GCC2	1.56717e-54	2.15729	TRDC	5.57295e-32	2.36606
BAZ1A	2.24435e-10	1.70696				RSAD2	5.04383e-30	1.60862	HCFC2	6.85126e-131	2.4252				ENSECAG00000032818	6.96106e-27	2.18109	ENSECAG00000029423	4.96361e-53	2.19246	ENSECAG00000036419	6.66668e-31	1.62018
ENSECAG00000032492	4.48725e-10	1.59398				ADAMDEC1	8.33645e-21	1.85412	CTSB	1.02718e-125	1.77398				GPCPD1	1.99204e-26	1.79922	ENSECAG00000027676	1.90447e-52	1.80343	MYL6	2.29196e-30	1.6094
ARPC1B	4.8898e-10	2.2808							ZFP36L1	1.2428e-113	2.65531				MX1	4.04619e-26	1.79432	BOD1L1	3.60755e-51	2.19434	RPL13	2.01516e-29	1.54834
ENSECAG00000038599	5.46742e-10	1.99939							ENSECAG00000040634	2.87156e-112	2.01381				ISG15	1.09837e-24	2.11816	BAZ1A	1.17441e-49	2.23847	RET	3.03237e-29	2.54965
STMN1	1.52016e-09	1.69001							BLVRB	2.62249e-109	1.80481				GTF2A2	1.12273e-24	1.57532	KTN1	1.02167e-48	2.04876	EEF1B2	2.82003e-27	1.50325
ENSECAG00000026905	1.77705e-09	2.20118							ENSECAG00000037749	1.8981e-106	1.87732				CD164	2.00607e-22	1.91921	TRIP11	3.14322e-47	2.07683	ENSECAG00000001514	2.27588e-22	1.60042
RPL35	8.63127e-09	1.86271							CTSD	2.77159e-105	2.04051				CLEC12A	1.21952e-21	1.65156	ATRX	8.93429e-47	2.11565	ENSECAG00000037310	1.1277e-21	1.81174
ENSECAG00000031799	3.92052e-08	1.82205							CD68	8.01734e-104	1.61138				ITGB2	2.54414e-21	1.75226	SMARCA2	2.05324e-46	2.32059	ENSECAG00000031799	1.1268e-19	1.69332
TCF7L2	4.26943e-08	1.78927							ENSECAG00000034000	1.80774e-103	1.81948				ENSECAG00000011389	7.06604e-21	1.67732	SPEN	1.08685e-45	2.14908	APRT	4.62876e-17	1.79429
ENSECAG00000013510	4.82989e-08	1.88585							ENSECAG00000032188	9.56868e-102	1.75291				ENSECAG00000001661	4.64649e-20	1.86599	BDP1	8.07038e-44	2.25506	ENSECAG00000006641	4.46408e-16	2.06304
UBB	1.29272e-07	1.79447							CD84	5.93214e-99	2.17824				MX2	7.83678e-20	1.71048	CHD9	7.93148e-41	1.9288	PLP2	4.07996e-14	1.58785
ENSECAG00000003585	2.06609e-07	1.61							CD99	1.41624e-93	2.3786				KBTBD7	1.21477e-19	1.94538	BAZ2B	5.29906e-40	2.09427	ENSECAG00000013510	8.87758e-11	1.79432
ENSECAG00000006641	2.40324e-07	2.04076							S100A11	2.03225e-84	1.57339				RPL26L1	1.53016e-19	1.6441	ANKRD11	5.93015e-37	2.00621	ENSECAG00000020136	6.85487e-10	1.63213
CORO1B	2.52357e-07	1.77853							ENSECAG00000003192	3.69014e-82	1.90483				ALOX5AP	5.37853e-19	1.64627	ZC3H13	1.59798e-36	1.97593	EIF6	1.16491e-07	1.5751
APRT	6.32313e-07	1.80829							CTSH	1.15839e-74	1.58563				RGCC	1.54247e-17	1.79647	SCAF11	4.85931e-35	1.94656	ENSECAG00000036967	5.70482e-07	1.63911
BAZ2B	9.21251e-07	1.5428							DCSTAMP	4.3382e-73	2.39061				EVI2B	5.88588e-17	1.72484	ENSECAG00000034616	4.61527e-34	2.2059	HIST1H1D	2.63471e-06	1.53261
TOP1	1.15418e-06	1.60606							DQA	1.77161e-68	1.93633				SELENOP	3.43817e-16	1.57593	NAP1L1	3.00344e-32	1.99003	ENSECAG00000016617	3.39625e-06	1.60752
PLP2	1.29736e-06	1.75989							IL7R	6.34129e-61	1.63266				ENSECAG00000019309	4.8446e-16	1.58448	GOLGB1	1.29707e-31	1.64668	UBE2A	6.34002e-06	1.52977
EZR	1.74296e-06	1.79011							ENSECAG00000029581	8.11282e-61	1.95046				ENSECAG00000037048	4.00843e-15	1.62396	FLNA	7.44189e-30	2.15973	SIVA1	7.73804e-06	1.52561
ENSECAG00000034339	3.25099e-06	1.7104							SLC16A1	3.75569e-60	1.84986				HSD17B11	2.16507e-14	1.71623	NANS	1.76737e-28	1.96253	NDUFA12	1.14368e-05	1.51049
CAT	3.60588e-06	2.0112							CXCL16	6.77664e-59	1.52366				AKIRIN2	4.75905e-14	1.66829	GOLGA4	2.15468e-28	1.65312	TUBA4A	1.33156e-05	1.51041
HMOX1	4.09509e-06	1.62541							TXN	5.18009e-58	1.72923				XAF1	1.04705e-13	1.60463	ENSECAG00000032492	2.17924e-28	1.85459	MTFP1	1.7467e-05	1.57596
ENSECAG00000016673	4.67871e-06	2.12776							SRXN1	2.45784e-56	2.65346				CXCL14	1.43997e-13	1.59616	TPR	3.54731e-28	1.77026	UBE2S	0.00104987	1.53504
LYST	6.54305e-06	1.57732							ANXA4	3.01717e-56	1.67195				ADAP2	7.80448e-13	1.73704	MRPL15	6.31614e-28	1.777	MVB12A	0.00324072	1.52126
GLIPR1	7.23894e-06	1.7861							PRDX1	9.23333e-54	1.5595				ENSECAG00000037647	1.18915e-12	1.67881	ENSECAG00000027701	1.58324e-27	1.55901
ENSECAG00000015242	7.25061e-06	1.94656							CTNNAL1	6.58436e-52	1.58253				ALDH2	1.22196e-12	1.63232	PRRC2C	3.57915e-27	1.57852
KTN1	7.82763e-06	1.51642							ATP1B1	3.13151e-51	1.88869				STAM	3.19952e-12	1.70614	DIAPH2	4.53035e-27	1.92322
PLBD1	7.89179e-06	1.81531							ENSECAG00000024790	1.65851e-50	1.92711				OLR1	1.00702e-11	1.80372	CEP350	5.08639e-27	1.86836
EMB	8.73232e-06	1.6053							LIPA	2.83961e-50	1.57562				ENSECAG00000004908	1.72315e-11	1.75977	RB1CC1	8.73455e-27	2.0535
ILT11A	8.92713e-06	2.26884							BHLHE40	4.01274e-41	1.67074				MAMDC2	2.0017e-11	1.57301	ANKRD12	3.46213e-26	1.80515
ATP5MD	1.06873e-05	2.37438							PLA2G7	4.61428e-41	1.65137				IFIT5	1.74541e-10	1.77027	DEK	3.70776e-26	1.87811
XAF1	1.36603e-05	1.50742							LGMN	6.04128e-41	1.50226				FCAR	1.81109e-10	1.69591	SF3B2	6.34156e-26	1.96065
LACTB	1.45833e-05	1.96516							ARHGAP25	7.69846e-40	1.91133				CD302	1.90443e-10	1.76257	MTDH	1.41879e-25	1.7673
NAP1L1	2.43387e-05	1.90651							TNFAIP6	2.74581e-36	2.88454				IFIH1	8.37272e-10	1.82569	AHNAK	1.70703e-25	1.78644
DDX21	3.43592e-05	2.21929							MRAS	4.62669e-34	1.75176				CDC42EP3	9.15708e-10	1.5524	RSF1	6.9849e-25	1.854
MRPL15	3.62669e-05	1.75344							IL10RB	1.70216e-32	1.52268				CD53	2.10585e-09	1.66572	ENSECAG00000002115	5.73027e-24	1.85062
DQB	3.73162e-05	1.59598							PEBP1	3.65811e-32	1.6592				GCSAML	4.83352e-09	1.61349	SYNE2	6.28611e-24	2.35493
ALDOA	4.72602e-05	2.37979							RARRES1	1.57151e-28	1.74548				ENSECAG00000032776	8.68456e-09	1.5562	OSBPL8	6.38148e-24	1.78372
ENSECAG00000033238	4.8306e-05	1.88842							SLC49A4	1.63818e-28	1.68857				SDCBP	1.36883e-08	1.56704	YTHDC1	2.40219e-23	1.76202
DDX5	4.86788e-05	2.30779							P2RX4	1.44021e-27	1.65682				PLIN2	1.53411e-08	1.54717	ASH1L	5.79095e-23	1.87597
SMC4	5.57847e-05	1.63031							EMP1	1.16549e-24	1.96994				LY6E	1.8891e-08	1.52796	UPF2	7.33295e-23	2.01447
POLR2L	6.52969e-05	1.8071							HACD4	4.92284e-24	1.51001				GIMAP7	2.51517e-08	1.50698	KMT2E	5.49715e-22	1.72213
MYOF	7.48161e-05	2.09577							DDIT3	4.56294e-22	1.64047				EMC4	2.70537e-08	1.65704	MYCBP2	6.87619e-22	1.68692
GAPDH	8.14354e-05	1.83171							USP35	7.36676e-20	1.52166				GTF2E2	3.93869e-08	1.56665	ARHGEF2	6.93221e-22	1.87993
PLEKHO1	8.80553e-05	1.79274							BACE2	4.58279e-19	1.56952				OAS2	4.99589e-08	1.55631	NIPBL	2.43849e-21	1.73573
ENSECAG00000010622	8.85126e-05	1.84103							IFNAR1	1.95165e-18	1.62087				DDX60	5.47835e-08	1.51346	CHD1	3.76042e-21	1.83464
AKAP9	0.000102754	1.68583							IL4I1	3.1189e-17	1.66276				ENSECAG00000030271	5.82456e-08	1.51851	CBX3	3.77523e-21	1.80206
ENSECAG00000028571	0.000114802	1.76338							LIMCH1	8.83891e-17	1.71463				LAMB1	9.23992e-08	1.56759	HSPH1	6.34869e-21	1.84093
HACD2	0.000119419	1.80437							ENSECAG00000020136	4.83505e-15	1.86299				NFKBIA	1.66077e-07	1.54429	DDX21	8.35265e-21	1.91694
ACTR3	0.000132171	2.36375							UBD	5.86312e-15	1.50129				NRN1	2.39968e-07	1.52457	KMT2C	2.62994e-20	1.9236
ENSECAG00000001514	0.000141244	1.68247							C21H5orf51	6.87969e-14	1.5146				GIMAP6	2.6305e-07	1.51612	TNFRSF1B	3.4904e-20	1.88043
TMEM165	0.000143594	1.96048							MARS	1.54183e-13	1.51625				LIPA	3.6538e-07	1.62482	EIF3A	3.746e-20	1.5997
ACAA2	0.000161738	1.73858							CXCL8	1.76557e-12	1.73536				ENSECAG00000035021	5.14652e-07	1.54077	MORC3	8.53086e-20	1.77184
MARCKS	0.000171326	2.10259							ENSECAG00000021220	6.68058e-10	1.53253				ENSECAG00000040438	1.1533e-06	1.50848	TUT4	1.42332e-19	1.858
RET	0.000175527	2.08321							MS4A7	0.00025563	1.50288				ENSECAG00000038599	1.55049e-06	1.56723	SETX	8.14388e-19	1.75648
CTSC	0.000192051	1.73041													CXXC5	1.56573e-06	1.5777	TUT7	1.7692e-18	1.7869
CBX3	0.000202573	1.57921													ENSECAG00000032492	1.7439e-06	1.60696	CFDP1	1.95666e-18	1.74394
MAT2B	0.000217688	1.72381													AXL	1.76257e-06	1.57126	SIGLEC1	2.79033e-18	1.93108
ITGB1	0.000244217	2.02992													EIF2AK2	1.78287e-06	1.56164	ROCK2	4.25893e-18	1.84701
LAPTM5	0.000251248	2.28664													RSAD2	2.19901e-06	1.5647	ENSECAG00000011930	5.87641e-18	1.73303
PSMB1	0.000263876	1.72116													G0S2	2.45162e-06	1.63864	METTL7B	9.57093e-18	2.07107
2022-09-11	0.000305513	2.06949													ENSECAG00000039479	3.7485e-06	1.51379	PHF20L1	1.56677e-17	1.86987
DQA	0.000315811	1.59844													CLEC4E	4.5014e-06	1.50431	PFKFB3	3.32819e-17	1.88433
ARPC5	0.000346216	2.13804													DTWD1	5.0188e-06	1.66016	RDX	3.36528e-17	1.72146
ENSECAG00000019309	0.000372133	1.50122													PHRF1	5.88983e-06	1.50934	ITGAX	1.10182e-16	1.96844
ROCK1	0.000376469	1.66751													PEX11A	1.21853e-05	1.6636	LYST	1.6434e-16	1.95272
APBB1IP	0.000378814	1.7082													MARCKS	1.23963e-05	1.53839	APC	1.72253e-16	1.70892
FAM204A	0.000383505	1.90825													CPNE1	1.47133e-05	1.56345	ENSECAG00000033394	1.90486e-16	2.15427
SAMD9	0.000391793	1.55006													CHCHD2	1.77115e-05	1.50165	SMARCA5	3.60107e-16	1.73695
ENSECAG00000020532	0.000392672	1.82207													OAS1	2.02009e-05	1.52531	TAX1BP1	5.43446e-16	1.66137
ENSECAG00000029897	0.00041339	1.76072													ENSECAG00000029497	3.00262e-05	1.50006	MACF1	6.6695e-16	1.65054
RRP1B	0.000442562	1.67216													DDX58	3.12261e-05	1.59597	FGR	1.06014e-15	1.70904
RSU1	0.00048015	1.6615													TCF7L1	4.08697e-05	1.57243	ZMYND11	1.66002e-15	1.71824
ENSECAG00000040461	0.000498482	1.62924													EGLN3	7.9094e-05	1.5083	HNRNPU	2.24448e-15	1.65985
CCND2	0.000529768	1.71392													ATP10A	8.14663e-05	1.55038	SAMD9	2.6856e-15	1.6741
RPL6	0.000545256	1.86057													CXCL16	0.000233851	1.50153	TTC14	7.38402e-15	1.86135
ENSECAG00000023715	0.00068956	1.92223													MYOF	0.0102086	1.60586	CENPF	1.11195e-14	1.99282
ENSECAG00000004908	0.000716314	1.75521													ENSECAG00000021220	0.0653076	1.50625	CHD7	1.1154e-14	1.79657
MAMDC2	0.000724919	1.84093																TTC3	1.40357e-14	1.79637
TMPO	0.000768284	1.8285																PSMC1	1.40427e-14	1.7355
EQMHCC1	0.000770017	1.71217																ZFC3H1	1.8917e-14	1.74655
NSRP1	0.000773064	1.83404																SFPQ	2.79446e-14	1.66902
TMED5	0.000823756	1.66363																LONP1	3.13857e-14	1.8017
CD48	0.000878803	1.72904																PLEKHO1	3.22437e-14	1.74275
ENSECAG00000012779	0.000901967	1.9375																HOOK3	3.47594e-14	1.69002
ATP5F1A	0.000916844	1.83664																SLC11A1	3.82315e-14	1.7271
PSMB7	0.000938191	1.6976																RPL6	3.95198e-14	1.73429
SERPINB8	0.000956578	1.68788																ENSECAG00000032051	6.22765e-14	1.7779
CAPZA2	0.000991202	1.92355																DNAJC1	1.73733e-13	1.665
DST	0.0011587	1.65435																LRP1	1.82815e-13	1.72921
CHD9	0.00126092	1.6826																MRC1	2.36638e-13	1.64121
CYTB	0.00128278	1.97552																NSA2	2.40539e-13	1.75203
IRF2	0.00135266	1.75063																ZNF638	5.32912e-13	1.74937
ENSECAG00000017042	0.00145027	1.58149																ESCO1	6.76728e-13	1.68963
DRA	0.00151598	1.62335																ESF1	9.169e-13	1.77028
ENSECAG00000009059	0.00162046	1.73089																CDC5L	1.0997e-12	1.62629
RTN3	0.00163354	2.20801																CAT	1.11463e-12	1.72894
MORC3	0.00167036	1.73069																PIK3R1	1.12213e-12	1.71169
ENSECAG00000019318	0.0016866	1.63424																TTF1	1.15695e-12	1.85157
DERA	0.00170713	1.76805																SLC49A3	1.50824e-12	1.70579
SCPEP1	0.0017175	1.86623																SDCCAG8	1.51261e-12	1.81422
ZNF706	0.00175237	1.61888																SURF2	1.64964e-12	1.65296
NSA2	0.00177039	1.88005																ARID4B	2.01753e-12	1.80475
GCC2	0.00182243	1.63654																FAM13B	2.22667e-12	1.67809
ZC3H13	0.00182544	1.79361																CFP	2.92954e-12	1.68392
PSMA3	0.00191306	1.96022																ZC3H15	3.33861e-12	1.6643
DTWD1	0.00201253	1.67855																RASAL2	4.95102e-12	1.67187
ARID4B	0.00205329	1.85323																MPHOSPH8	5.43136e-12	1.74753
RPS3	0.00221416	2.30492																PPP1R12A	6.9437e-12	1.60904
ENSECAG00000018050	0.00236788	1.61576																CLIP1	6.95388e-12	1.52392
ATP5MC3	0.00237035	2.20857																ITSN1	7.08154e-12	1.65741
SRPRA	0.00237142	1.69994																LUC7L3	7.33756e-12	1.5324
EVI2B	0.00239861	1.82846																KIF5B	7.60925e-12	1.63139
TMBIM6	0.00243404	1.81857																UPF3B	7.95763e-12	1.69881
GABARAP	0.00265446	2.08651																SAFB2	8.20371e-12	1.68187
EIF3I	0.00270965	1.65284																ARHGAP30	1.18893e-11	1.61211
HIST1H1D	0.00273195	1.53709																UNC93B1	1.97934e-11	1.8091
CCT3	0.002986	1.63937																RPL11	2.23186e-11	1.64012
GDI2	0.0032515	1.60829																MYOF	2.41026e-11	1.68945
RALB	0.0033076	1.9226																SMC1A	3.0163e-11	1.79089
C1GALT1	0.00331025	1.55793																MYO1F	3.5154e-11	1.69875
CCT2	0.00408388	1.79657																OAS3	4.93685e-11	1.85215
CYB5B	0.00418734	1.56269																RPAP3	5.38078e-11	1.76993
RAD21	0.00430086	1.81064																SP3	5.66678e-11	1.6242
PUF60	0.00432333	1.66016																LRRCC1	5.81032e-11	1.70353
SNX2	0.00451747	1.78887																AIMP1	5.92107e-11	1.7063
CLINT1	0.00481209	1.7691																ATP6AP2	6.21898e-11	1.57273
EPS8	0.00492223	1.60122																RFC1	7.41611e-11	1.66922
AK3	0.00497834	1.57859																RETSAT	7.89181e-11	1.89433
ADAP2	0.00548177	1.70457																PHF3	9.79382e-11	1.66939
TUBA4A	0.00560361	1.63577																PPIG	1.07111e-10	1.63282
AGA	0.00567934	1.61205																PHF14	1.60592e-10	1.73657
SIVA1	0.0060718	1.59538																SON	2.45846e-10	1.5473
ENSECAG00000004433	0.00639584	1.74082																CAVIN1	2.81983e-10	1.59511
PGM2	0.00643802	1.5691																SLU7	3.73028e-10	1.6935
SAT1	0.00650609	1.65458																ZEB2	4.43992e-10	1.67272
ENSECAG00000001661	0.00663917	1.92085																ENSECAG00000030438	4.57752e-10	1.64108
CAPG	0.00666636	2.23142																RNMT	5.69647e-10	1.64823
EML4	0.00668606	1.74521																THOC2	1.17169e-09	1.57944
ENSECAG00000037989	0.00672735	1.64723																PARP14	1.24242e-09	1.66118
ZC3H11A	0.00678632	1.55896																BRD2	1.50823e-09	1.61129
RWDD4	0.00706461	1.53582																ENSECAG00000022546	1.93305e-09	1.65109
ENSECAG00000036100	0.00724423	1.6028																LST1	2.01517e-09	1.67079
ALOX5AP	0.00777969	1.5554																SENP6	2.18455e-09	1.69376
VPS29	0.00804162	1.63863																RTF1	2.18993e-09	1.69915
RAB8A	0.00805698	1.60533																TAF3	2.43426e-09	1.70213
DDX23	0.00805937	1.68815																MIER1	2.43539e-09	1.52509
NMI	0.00830971	1.84014																ARGLU1	2.83693e-09	1.60541
PTPRA	0.00832488	1.60259																SDC3	3.18496e-09	1.689
SSR2	0.00836928	1.64378																ENSECAG00000017042	4.99803e-09	1.61861
CAP1	0.00896957	1.96578																ATP6AP1	5.11722e-09	1.50383
ANKRD11	0.00916661	1.56259																HMOX1	5.54636e-09	1.69192
CBX5	0.00923719	1.66344																AGGF1	5.59495e-09	1.63094
SUGT1	0.00936197	1.73915																MYO9B	6.53748e-09	1.74447
MANF	0.00941284	1.7909																PRIMPOL	6.6077e-09	1.54473
LAMP1	0.0100314	2.3606																RHBG	8.10028e-09	1.61397
BCAS2	0.010196	1.55752																UBN1	1.46368e-08	1.658
AMD1	0.0102432	2.11578																WBP4	1.5479e-08	1.54222
GLB1	0.0103305	1.92344																ATF7IP	1.75152e-08	1.56537
CDC42EP3	0.0107577	2.25903																ATF4	2.22101e-08	1.60247
LARP7	0.0108853	1.93378																SVIL	2.43301e-08	1.59232
ATP5PB	0.0112368	1.59175																NELFB	2.50521e-08	1.66655
ENSECAG00000030777	0.0112906	1.70432																BRWD1	3.42145e-08	1.63754
HIST1H1E	0.0113685	1.55049																LARP7	3.60014e-08	1.54626
APTX	0.0116621	1.54949																NUDCD3	3.63515e-08	1.6354
ACTR2	0.0117169	2.13792																CENPB	3.88522e-08	1.64123
CCDC124	0.0119195	1.60674																DDX60	4.18034e-08	1.50153
GSTO1	0.0124194	2.4096																TOP1	7.07199e-08	1.60598
CHMP4B	0.0127802	1.92319																METAP2	8.18876e-08	1.51317
LMNA	0.0128586	1.62437																BBX	9.77931e-08	1.59202
CNIH4	0.0134395	1.5279																SNW1	1.15079e-07	1.51589
ENSECAG00000001949	0.0135289	1.65774																TGS1	1.16354e-07	1.56916
2022-09-07	0.0138993	1.84253																ECPAS	1.32992e-07	1.57938
SSR4	0.0139596	1.58167																ENSECAG00000012339	1.38663e-07	1.50671
HOOK3	0.0150712	1.86266																DDX27	1.52037e-07	1.56417
RBPJ	0.0153339	1.81185																KDM5A	1.59318e-07	1.65024
RTF1	0.0157927	2.06736																PET100	1.61009e-07	1.56166
NDUFV2	0.0164798	1.62388																BRD4	1.61832e-07	1.68452
HDAC1	0.0166076	1.72862																RBM8A	1.63719e-07	1.52297
ENSECAG00000040438	0.0167821	2.19241																AP3D1	1.77276e-07	1.53464
TMEM154	0.0170468	1.69534																ITGB5	1.78978e-07	1.55046
ENO1	0.0170889	2.11191																CWC22	1.95955e-07	1.56492
KMT2E	0.0171651	1.74127																SSB	2.10493e-07	1.56728
PLIN2	0.01727	2.15601																EIF4E1B	2.40984e-07	1.54559
SEC62	0.0174098	1.91641																RNPEPL1	2.54023e-07	1.51027
ND1	0.0176288	1.85019																PRR14L	2.77279e-07	1.57386
TCP1	0.018178	1.61412																SNRNP27	2.84657e-07	1.62817
PSMB6	0.0183389	2.3754																C20H6orf62	2.85259e-07	1.69257
ENSECAG00000016499	0.0183795	1.84565																ENSECAG00000012779	3.04525e-07	1.54238
NDUFA12	0.0184973	1.55481																SAFB	3.58652e-07	1.57112
TAX1BP1	0.018804	1.75191																MAP7D3	3.72602e-07	1.59818
SEC63	0.0188193	1.74219																DDB1	3.78e-07	1.62414
PRNP	0.0192291	1.80542																TLR2	4.23804e-07	1.60648
TMEM59	0.0192669	1.85332																DNAJC2	4.53004e-07	1.50358
DBNDD2	0.0193784	1.62315																ATP10A	4.86485e-07	1.52778
DYNLT1	0.0195384	1.54854																CAMKK2	5.13728e-07	1.51627
ENSECAG00000029415	0.0199477	1.53533																RABL6	5.3805e-07	1.57323
ALAD	0.0200266	1.64673																CELF2	6.01163e-07	1.58984
PPIG	0.0210194	1.75551																RNF20	6.93639e-07	1.6017
CALR	0.0216055	1.70945																KIAA2026	7.9568e-07	1.63318
SF3B2	0.0231587	1.99467																MPHOSPH6	8.06524e-07	1.58265
PTP4A2	0.0234901	1.66971																GRIPAP1	9.10535e-07	1.56173
DYNLRB1	0.0235056	1.64302																ENSECAG00000012047	9.35371e-07	1.5557
ASPH	0.023513	1.68403																ZNFX1	1.05147e-06	1.52107
RAP1B	0.0235149	1.61709																RHBDF2	1.10077e-06	1.65245
CELF2	0.0244181	1.71038																CRNKL1	1.21546e-06	1.52463
ENSECAG00000024086	0.0260707	1.59371																PIGT	1.56315e-06	1.64137
SELENOP	0.0261688	1.70578																SMS	1.65798e-06	1.52161
SMARCA5	0.0263468	1.92759																REST	2.05158e-06	1.51244
CFDP1	0.0263645	1.52994																TACC1	2.59015e-06	1.60252
CTCF	0.0272758	1.5939																USP24	2.72072e-06	1.62759
RNF13	0.027957	1.81983																NBR1	2.73514e-06	1.58323
NFKBIA	0.028469	1.78279																FAM204A	3.13279e-06	1.59946
ATF6	0.0285499	1.54318																FRG1	3.31972e-06	1.52892
REEP5	0.0289509	1.89952																CTR9	3.49472e-06	1.61979
PITPNB	0.0305658	1.55103																SMARCC1	3.77864e-06	1.5809
WDR38	0.0309637	2.02889																MAN1A1	4.21649e-06	1.53989
RBMX	0.0311251	1.64523																ENSECAG00000001379	4.33813e-06	1.54056
ENSECAG00000015258	0.0317949	1.95319																EML4	4.41701e-06	1.57452
ALDH1A1	0.0321615	1.80434																ENSECAG00000015010	4.66653e-06	1.58708
MDH2	0.0329458	2.10371																ZBTB7A	4.88952e-06	1.61899
CORO1A	0.0333611	1.8139																HTATSF1	5.39605e-06	1.50436
ENSECAG00000002481	0.0335621	1.83235																SMARCE1	5.41259e-06	1.52173
TERF2IP	0.0337164	1.50113																DNAJC8	7.11674e-06	1.57877
PSMB9	0.0341654	1.77675																NOL8	8.63461e-06	1.50075
IKBIP	0.0344045	1.54727																MSL3	9.44134e-06	1.55136
ACSL4	0.0344996	1.61559																TNRC6B	9.59708e-06	1.58825
SNRPD1	0.0349102	1.55925																DHX16	1.19522e-05	1.58947
EIF3L	0.0377752	1.71911																SEC63	1.24085e-05	1.60354
DAB2	0.0380506	1.98477																AXL	1.39743e-05	1.60956
SMPDL3A	0.0389739	1.61568																ENSECAG00000036905	1.70501e-05	1.56855
ARCN1	0.0392894	1.65216																MPHOSPH10	1.90647e-05	1.6103
UBE2A	0.0393125	1.61442																LAMTOR4	1.9411e-05	1.58854
HNRNPR	0.039475	2.03659																NKAP	2.10815e-05	1.52858
WAS	0.0400866	1.56369																LGALS3BP	2.16371e-05	1.60134
GNAI3	0.0405381	1.55368																PRPF6	2.33623e-05	1.54744
TREM1	0.0422135	1.53089																ENSECAG00000003501	2.51632e-05	1.5191
SLC3A2	0.0422571	1.7413																ALDH1L1	3.30283e-05	1.54494
CST3	0.0425538	1.5477																SELENOW	4.06016e-05	1.64636
RPL26L1	0.0435844	2.42662																APPL1	4.50406e-05	1.5177
ENSECAG00000004392	0.0437131	1.64349																GSPT1	4.74851e-05	1.50783
RANBP3	0.0440246	1.61696																CCDC141	4.84828e-05	1.52448
ENSECAG00000033923	0.0447261	1.72201																ELOB	4.9753e-05	1.52675
PFDN5	0.0452113	1.58138																IFNLR1	5.0864e-05	1.58416
SENP6	0.0453371	1.79721																EIF2S2	5.17479e-05	1.52572
PSMB4	0.0465122	1.62005																TRANK1	5.30555e-05	1.57984
EIF3M	0.0470121	1.56453																PHRF1	5.63209e-05	1.53589
ENSECAG00000040282	0.0473813	1.72166																THRAP3	5.71278e-05	1.53084
MSN	0.0487186	1.82527																MITF	7.19372e-05	1.53865
CLPTM1L	0.049228	1.50441																ENSECAG00000033943	7.91779e-05	1.59139
USP15	0.049572	1.63408																ARHGAP21	8.99603e-05	1.55321
GIMAP7	0.052927	1.83175																RPL29	9.85931e-05	1.71024
H2AFV	0.0531662	1.61358																EP300	0.000120732	1.50816
COX7B	0.0532899	1.58015																NSRP1	0.000171617	1.55187

### Sheet: DE MA3 vs MA4
Differential expression analysis between cells in MA4 and cells in MA3 (Two-step Hurdle model)
Gene name	P-value (MA4 vs. MA3)	FDR step up (MA4 vs. MA3)	Fold change (MA4 vs. MA3)
GPNMB	0	0	20.7053
LGALS3	0	0	11.4677
LGALS1	0	0	8.76244
C1H15orf48	0	0	6.38287
S100A6	0	0	5.4203
S100A4	0	0	5.33321
S100A11	0	0	5.17007
SOD2	0	0	4.63135
PLD3	0	0	4.32087
ENSECAG00000040634	0	0	4.06586
CTSB	0	0	4.01788
MLANA	0	0	3.91133
ENSECAG00000032188	0	0	3.64672
HCFC2	0	0	3.52682
TXN	0	0	3.47587
BLVRB	0	0	3.3715	Higher in MA4
ATP6V1G1	0	0	3.29293
ENSECAG00000002023	0	0	3.1645
ENSECAG00000024882/CCL15	0	0	3.05789
DQA	0	0	3.0111
ENSECAG00000034000	0	0	2.96516
CTSD	0	0	2.70176
ENSECAG00000024790	0	0	2.58737
DQB	0	0	2.49733
DRA	0	0	2.48009
PRDX1	0	0	2.47863
CD68	0	0	2.45961
ENSECAG00000026874	0	0	2.4378
ME1	0	0	2.41389
CDKN1A	0	0	2.40108
ACP5	0	0	2.38324
SGK1	0	0	2.35794
SPP1	0	0	2.28647
IL7R	0	0	2.23675
SNRPD2	0	0	2.16759
ZFP36L1	0	0	2.11044
CD99	0	0	2.09295
MECR	0	0	2.07838
SLC16A1	0	0	2.05756
CD84	0	0	2.02965
SLC25A5	0	0	2.0289
CST3	0	0	2.02285
PNRC1	0	0	-2.0038
EOGT	0	0	-2.00699
CDC5L	0	0	-2.00955
ADAM28	0	0	-2.01673
NMI	0	0	-2.0171
ENSECAG00000013276	0	0	-2.01871
HMGB1	0	0	-2.02701
EVI2B	0	0	-2.02754
ATRX	0	0	-2.03169
DDX46	0	0	-2.03706
TRANK1	0	0	-2.0378
ENSECAG00000019932	0	0	-2.0385
RF01871	0	0	-2.03893
SYNE2	0	0	-2.04014
ENSECAG00000016018	0	0	-2.04823
C13H7orf26	0	0	-2.0491
ACTG1	0	0	-2.05058
TUT7	0	0	-2.051
HNRNPUL1	0	0	-2.05472
ARPC1B	0	0	-2.05771
PRPF4B	0	0	-2.05855
MT-CO2	0	0	-2.06139
ENSECAG00000038391	0	0	-2.06503
REV3L	0	0	-2.06629
CD14	0	0	-2.06918
ARHGDIB	0	0	-2.07117
ENSECAG00000038599	0	0	-2.07235
ENSECAG00000000968	0	0	-2.07864
ELL2	0	0	-2.07891	Higher in MA3
RPL22	0	0	-2.07975
UNC93B1	0	0	-2.08436
PPP1R12A	0	0	-2.08478
ENSECAG00000038550	0	0	-2.08577
ENSECAG00000027701	0	0	-2.09574
ENSECAG00000011930	0	0	-2.09639
NBR1	0	0	-2.10325
CD164	0	0	-2.11079
FAM204A	0	0	-2.11458
ENSECAG00000040461	0	0	-2.11666
BCLAF1	0	0	-2.12159
DDX58	0	0	-2.12362
GLUL	0	0	-2.12588
HSD17B11	0	0	-2.12617
COX17	0	0	-2.13101
ENSECAG00000036100	0	0	-2.13564
IRF9	0	0	-2.13726
BHLHE41	0	0	-2.13874
PHIP	0	0	-2.14361
COL4A1	0	0	-2.14402
PPARG	0	0	-2.14708
ERO1B	0	0	-2.15459
BBX	0	0	-2.15594
MRPL15	0	0	-2.15726
ENSECAG00000011080	0	0	-2.1632
TAOK1	0	0	-2.16907
ISG15	0	0	-2.17018
SKIL	0	0	-2.17812
SRRM1	0	0	-2.17823
ZNFX1	0	0	-2.19468
TOP2B	0	0	-2.19545
PRRC2C	0	0	-2.19607
PFKFB3	0	0	-2.19662
SMC3	0	0	-2.19716
ANKRD11	0	0	-2.21691
GFRA4	0	0	-2.22065
MYOF	0	0	-2.22159
YTHDC1	0	0	-2.22445
EHF	0	0	-2.22828
OXSR1	0	0	-2.23054
EGLN3	0	0	-2.23158
NUFIP2	0	0	-2.23239
ACIN1	0	0	-2.23251
RAD50	0	0	-2.23905
HNRNPH1	0	0	-2.24007
RTF1	0	0	-2.24162
NFKBIA	0	0	-2.2482
IDH2	0	0	-2.25709
LST1	0	0	-2.26562
RSF1	0	0	-2.26984
TKT	0	0	-2.28701
ETHE1	0	0	-2.28974
MAMDC2	0	0	-2.29029
ENSECAG00000037934	0	0	-2.29737
ENSECAG00000010661	0	0	-2.30214
PARP9	0	0	-2.30332
TCF7L1	0	0	-2.30544
MRC1	0	0	-2.30897
PPP2R5A	0	0	-2.31112
ENSECAG00000007681	0	0	-2.33093
IQGAP1	0	0	-2.34019
ENSECAG00000034339	0	0	-2.34091
CCNL1	0	0	-2.34224
LRP1	0	0	-2.34257
SLTM	0	0	-2.34488
LAPTM5	0	0	-2.36572
OAS2	0	0	-2.36708
PCK2	0	0	-2.36771
VPS13C	0	0	-2.37069
C5H1orf141	0	0	-2.37309
KMT2E	0	0	-2.37738
NCOR1	0	0	-2.38012
SIGLEC1	0	0	-2.38686
ENSECAG00000030271	0	0	-2.38895
RBM25	0	0	-2.39409
ENSECAG00000030548	0	0	-2.39906
TTC3	0	0	-2.39964
BPTF	0	0	-2.40114
LAPTM4A	0	0	-2.40454
DEK	0	0	-2.40589
OGFR	0	0	-2.41647
ARGLU1	0	0	-2.42124
PAK1	0	0	-2.42905
RASAL2	0	0	-2.43622
ENSECAG00000003655	0	0	-2.44774
STX2	0	0	-2.45964
OSCAR	0	0	-2.46112
DNAJC1	0	0	-2.46411
NIPBL	0	0	-2.46578
PNN	0	0	-2.46928
SF3B2	0	0	-2.4761
MORC3	0	0	-2.47757
SMARCA2	0	0	-2.48062
DBI	0	0	-2.48153
HCLS1	0	0	-2.48181
AKAP13	0	0	-2.48586
SRRM2	0	0	-2.48838
GNAS	0	0	-2.49404
CRYBG1	0	0	-2.4942
CELF2	0	0	-2.49826
HOOK3	0	0	-2.50037
ENSECAG00000037048	0	0	-2.51115
AIF1	0	0	-2.52388
RIN2	0	0	-2.5265
CNBP	0	0	-2.53025
EVL	0	0	-2.53219
RNF130	0	0	-2.53571
LARP7	0	0	-2.5364
APOBR	0	0	-2.5393
TNFRSF1B	0	0	-2.54549
NAGK	0	0	-2.55032
ROCK2	0	0	-2.5525
CA4	0	0	-2.55623
PPT1	0	0	-2.55749
COLEC12	0	0	-2.55852
ENSECAG00000029423	0	0	-2.57409
SLU7	0	0	-2.57813
2022-09-11	0	0	-2.57814
PPP4R3B	0	0	-2.58054
CHD1	0	0	-2.60375
SELP	0	0	-2.6155
ARID4A	0	0	-2.63343
SLK	0	0	-2.63987
ENSECAG00000018815	0	0	-2.66257
MEF2A	0	0	-2.66832
LY6E	0	0	-2.67084
ENSECAG00000005186	0	0	-2.68015
SVIL	0	0	-2.68124
KTN1	0	0	-2.68476
TUT4	0	0	-2.68792
ITGB5	0	0	-2.68901
TMEM154	0	0	-2.70125
LYZ	0	0	-2.71494
ZC3H13	0	0	-2.71754
ENSECAG00000037539	0	0	-2.72128
EML4	0	0	-2.72788
PDE3B	0	0	-2.73792
OSBPL8	0	0	-2.76935
GUSB	0	0	-2.77857
SETX	0	0	-2.78195
IRF2BP2	0	0	-2.78653
OGFRL1	0	0	-2.78804
ENSECAG00000037647	0	0	-2.792
SENP6	0	0	-2.79958
ITSN1	0	0	-2.84291
TRIP11	0	0	-2.84463
AKAP9	0	0	-2.84798
CCDC141	0	0	-2.86694
LRRFIP2	0	0	-2.87345
MBOAT7	0	0	-2.87415
TPR	0	0	-2.88579
ENSECAG00000027676	0	0	-2.96052
SPEN	0	0	-2.99426
DST	0	0	-3.00169
CAST	0	0	-3.01013
ENSECAG00000029003	0	0	-3.02058
SELENOP	0	0	-3.0282
NKTR	0	0	-3.06136
ENSECAG00000027699	0	0	-3.08671
FCAR	0	0	-3.09028
ENSECAG00000004031	0	0	-3.1117
LSP1	0	0	-3.11592
ENSECAG00000002541	0	0	-3.13016
GIMAP7	0	0	-3.14593
AMD1	0	0	-3.14772
GCSAML	0	0	-3.16292
ENSECAG00000006663	0	0	-3.16798
HK3	0	0	-3.18335
ZNF609	0	0	-3.22027
PLBD1	0	0	-3.23057
BZW1	0	0	-3.24173
GLB1	0	0	-3.25688
ROCK1	0	0	-3.27047
LGALS3BP	0	0	-3.27987
ENSECAG00000032818	0	0	-3.2926
MYCBP2	0	0	-3.31325
APC	0	0	-3.33238
RF00002	0	0	-3.34557
EIF2AK2	0	0	-3.34561
IFI6	0	0	-3.35527
MSR1	0	0	-3.35987
GCC2	0	0	-3.36066
PPA1	0	0	-3.37954
CYP7A1	0	0	-3.40747
FGR	0	0	-3.43673
ENSECAG00000037706	0	0	-3.51378
LRRFIP1	0	0	-3.53255
PTPRC	0	0	-3.55104
ARHGAP5	0	0	-3.59457
SELL	0	0	-3.63304
GTF2A2	0	0	-3.67301
SLFN5	0	0	-3.71392
PHRF1	0	0	-3.79681
PNISR	0	0	-3.87223
ENSECAG00000017042	0	0	-3.87632
ARHGAP30	0	0	-3.89061
MICU2	0	0	-3.98045
VASP	0	0	-3.99382
CXCL14	0	0	-3.99551
BSG	0	0	-4.02065
SHTN1	0	0	-4.02918
RGCC	0	0	-4.12278
JMJD1C	0	0	-4.12953
TCF7L2	0	0	-4.13358
ENSECAG00000033029	0	0	-4.13424
CCDC88A	0	0	-4.15414
PLIN2	0	0	-4.17737
LUC7L3	0	0	-4.1774
STMN1	0	0	-4.24634
CHD9	0	0	-4.25403
CDC42EP3	0	0	-4.26172
PTPN12	0	0	-4.37355
ARID4B	0	0	-4.3971
IFIH1	0	0	-4.47075
GOLGB1	0	0	-4.4752
TSTD3	0	0	-4.55675
ENSECAG00000039383	0	0	-4.56813
ALOX5AP	0	0	-4.59669
ITM2B	0	0	-4.60995
RNF213	0	0	-4.73081
IRF7	0	0	-4.74119
AXL	0	0	-4.75133
HSD11B1	0	0	-4.76888
PEX11A	0	0	-4.77952
SLC11A1	0	0	-4.78467
MX2	0	0	-4.8051
C1QB	0	0	-4.84671
BAZ1A	0	0	-4.87519
ALDH1A1	0	0	-4.97498
CCPG1	0	0	-5.0228
ENSECAG00000004433	0	0	-5.08591
DTWD1	0	0	-5.18385
CLEC12A	0	0	-5.4165
IFIT2	0	0	-5.44443
ADAP2	0	0	-5.45243
C1QC	0	0	-5.66942
HMGB2	0	0	-5.73945
CAVIN1	0	0	-5.93475
TNFSF10	0	0	-6.03495
GPCPD1	0	0	-6.13389
ENSECAG00000019309	0	0	-6.14307
ENSECAG00000021518	0	0	-6.31917
NAPSA	0	0	-6.43765
XAF1	0	0	-6.60875
ATP10A	0	0	-6.75892
ENSECAG00000000910	0	0	-6.77646
U2SURP	0	0	-6.85404
LAMB1	0	0	-6.89296
KBTBD7	0	0	-6.92543
BAZ2B	0	0	-6.94817
CD163	0	0	-7.03375
IFIT3	0	0	-7.0436
SELENBP1	0	0	-7.13238
EPSTI1	0	0	-7.14784
DDX60	0	0	-7.22925
MX1	0	0	-7.23846
MARCO	0	0	-8.12159
RRBP1	0	0	-8.1859
ENSECAG00000000436/FCN1	0	0	-8.36869
SPARC	0	0	-8.47767
ENSECAG00000034754/Interferon-induced transmembrane protein 3	0	0	-8.61175
LTA4H	0	0	-8.6707
SULT1C4	0	0	-8.857
ENSECAG00000037915/O=Wfdc21	0	0	-8.90472
SAMD9	0	0	-9.31286
PLAC8B	0	0	-11.9929
RNASE6	0	0	-12.507
ENSECAG00000032492/DDX60	0	0	-12.7872
C4BPA	0	0	-13.2674
TXNIP	0	0	-13.4626
SAMD9L	0	0	-14.375
ADD3	0	0	-23.9704

### Sheet:  DE MA5 vs ( MA2+3+4)
Differential expression analysis between cells in cluster MA5 and cells in clusters MA2+3+4 (Two-step Hurdle model)
Gene name	P-value	FDR step up	Fold change
MRC1	0	0	5.11944
ENSECAG00000039383	0	0	4.29541
DDX21	0	0	3.98306
ITGAX	0	0	3.98029
ALOX5AP	0	0	3.51417
NOLC1	0	0	3.0999
EIF5B	0	0	2.93189
GSPT1	0	0	2.88914
HSPA5	0	0	2.80323
ENSECAG00000034616	0	0	2.7616
ENSECAG00000010480	0	0	2.71018
CALR	0	0	2.7055
SSB	0	0	2.69791
CCL24	0	0	2.69331
CORO1A	0	0	2.66741
MECR	0	0	2.64778
CCL8	0	0	2.64649
TPM3	0	0	2.64174
NIFK	0	0	2.62204
NOP58	0	0	2.57773
HSPH1	0	0	2.56297
ENSECAG00000036510	0	0	2.5068
HSP90AB1	0	0	2.48879
CEBPZ	0	0	2.47115
C1H1orf131	0	0	2.45224
MPHOSPH6	0	0	2.43552
CDT1	0	0	2.41817
WDR43	0	0	2.38895
RSL1D1	0	0	2.38735
VASP	0	0	2.3858
NANS	0	0	2.3586
APEX1	0	0	2.35254
EIF3A	0	0	2.34422
CCDC88A	0	0	2.33456
SMARCA5	0	0	2.29789
PAK1IP1	0	0	2.29164
NOP56	0	0	2.28817
C1QBP	0	0	2.27783
HSP90B1	0	0	2.27282
BMS1	0	0	2.26455
TPM4	0	0	2.24457
PRPF4B	0	0	2.21204
PSMA4	0	0	2.21021
ENSECAG00000018242	0	0	2.19189
RBM25	0	0	2.1916
NCL	0	0	2.1553
HSPD1	0	0	2.12837
DAB2	0	0	2.12793
TCERG1	0	0	2.11951
ENSECAG00000013276	0	0	2.10841
CCAR1	0	0	2.10545
PRRC2C	0	0	2.09693
SMC3	0	0	2.09493
HSP90AA1	0	0	2.09459
ZC3H15	0	0	2.08859
SFPQ	0	0	2.08097
CBX3	0	0	2.07586
SYNCRIP	0	0	2.07198
NME1	0	0	2.06603
NOC3L	0	0	2.05547
GAPDH	0	0	2.0536
MYOF	0	0	2.05279
PSMA7	0	0	2.04498
ATP5MC1	0	0	2.0444
SERBP1	0	0	2.0374
ENSECAG00000027701	0	0	2.02481
POLR2L	0	0	2.02189
UQCRQ	0	0	2.01933
PKM	0	0	2.01335
RWDD1	0	0	2.00893
AIMP1	0	0	2.00721
ENSECAG00000038550	0	0	2.00356
CTSS	0	0	-2.00384
ALDH3A2	0	0	-2.04227
ENSECAG00000037749	0	0	-2.0741
HSD17B11	0	0	-2.07616
IFIT3	0	0	-2.15891
TXNIP	0	0	-2.16595
PLIN2	0	0	-2.18656
LTA4H	0	0	-2.20778
EGLN3	0	0	-2.21957
SMPDL3A	0	0	-2.26209
MAMDC2	0	0	-2.30966
CTSH	0	0	-2.31675
ITM2B	0	0	-2.3241
ENSECAG00000004433	0	0	-2.34329
LGALS3	0	0	-2.46409
CD36	0	0	-2.70467
PEX11A	0	0	-2.79972
ADD3	0	0	-2.90152
SELENOP	0	0	-3.12126
GPNMB	0	0	-3.35736
