## Supplementary File 5 for "Single cell transcriptomics delineates the immune-cell landscape in equine lower airways and reveals upregulation of the FKBP5 gene in horses with asthma"

### Sheet: hurdle-allAMs-asthmavshealthy
AMs (all) asthma vs healthy (two-step hurdle model)
Gene symbol	P-value	FDR step up	Fold change
CCL24	0	0	10.1
FKBP5	0	0	3.53
PLIN2	0	0	2.68
RF00002	0	0	2.67
RPS29	0	0	2.51
ENSECAG00000027676/MT-rRNA	0	0	2.33
FABP5	0	0	2.1
CD164	0	0	1.99
ANXA1	0	0	1.99
ATP10A	0	0	1.93
GLUL	0	0	1.9
MRC1	0	0	1.88
UBC	0	0	1.81
CD14	0	0	1.81
LGALS3	0	0	1.8
ENSECAG00000030548	0	0	-1.8
CTSD	0	0	-1.81
ENSECAG00000001661	0	0	-1.84
ENSECAG00000027701	0	0	-1.84
LGALS1	0	0	-1.84
ENSECAG00000024790	0	0	-1.87
CYBA	0	0	-1.93
FCGRT	0	0	-1.98
CCDC88A	0	0	-1.99
ENSECAG00000035318	0	0	-2.01
CFL1	0	0	-2.06
ENSECAG00000017042	0	0	-2.12
EQMCE1	0	0	-2.92
ENSECAG00000003192	0	0	-3.28
ENSECAG00000040461	0	0	-4.93

### Sheet: DESeq2-allAMs-asthmavshealthy
DESeq2 AM asthma vs healthy
Gene	P-value	FDR step up	Fold change
FKBP5	9.26189e-13	6.20639e-09	2.46133
ENSECAG00000034004/O=FCGER1A	4.82474e-07	0.000808264	1.92603
FAM3C	1.23652e-05	0.00741527	2.12131
USH1C	1.53929e-05	0.00741527	-2.0497
MPEG1	6.35113e-05	0.0146755	2.25905
ENSECAG00000033425/SMIM15	6.05353e-05	0.0146755	1.97084
ENSECAG00000016162/PCGF5	5.17409e-05	0.0146755	1.93983
CDK4	7.91637e-05	0.016075	-1.90438
DUSP1	0.000194909	0.0303741	2.05627
ID2	0.000210317	0.0320303	2.18337
PECAM1	0.000344618	0.0412373	3.44048
ASRGL1	0.000657211	0.0518114	1.97333
G0S2	0.000706045	0.0531597	2.44471
CCL24	0.000753785	0.054313	4.61815
ENSECAG00000028889/MT1A	0.00146411	0.0763856	3.02237

### Sheet: hurdle-AM3-asthmavshealthy
Gene symbol	P-value	FDR step up	Fold change	AM3 asthma vs healthy (two-step hurdle model)
CCL24	0	0	8.43229
FKBP5	0	0	4.79606
PLIN2	0	0	4.12036
CD164	0	0	2.91196
GLUL	0	0	2.77197
LAMB1	0	0	2.70354
MAMDC2	0	0	2.68385
RF00002	0	0	2.54448
ARL6IP1	0	0	2.52805
FABP5	0	0	2.52248
ENSECAG00000040438/HSPA8	0	0	2.4465
COL4A1	0	0	2.43175
ATP10A	0	0	2.32473
ENSECAG00000032818	0	0	2.32183
RPS29	0	0	2.29272
DUSP1	0	0	2.26488
HSD17B11	4.44089e-16	2.37905e-14	2.20893
CD14	0	0	2.19433
NPTN	0	0	2.18251
LGALS3	1.11022e-16	6.66134e-15	2.18238
MRC1	1.24345e-14	5.82867e-13	2.15791
REEP3	8.42659e-14	3.66374e-12	2.14215
valle	0	0	2.11939
RTN4	3.33067e-16	1.92154e-14	2.10058
YWHAE	2.78444e-13	1.04416e-11	2.08697
GHITM	5.88418e-15	2.84718e-13	2.08057
MT-ATP8	7.29417e-14	3.21801e-12	2.06596
STX7	1.78524e-13	6.95548e-12	2.06159
PPA1	2.22045e-16	1.30614e-14	2.04542
LYZ	4.45989e-11	1.23886e-09	2.02864
LIPA	9.4702e-14	4.05866e-12	2.02779
ENSECAG00000004433	0	0	2.02079
ENSECAG00000030548	0	0	-2.10321
ENSECAG00000027701	0	0	-2.13703
CENPF	0	0	-2.14332
ENSECAG00000017042	0	0	-2.17515
LGALS1	0	0	-2.25599
CD74	0	0	-2.27109
DRA	0	0	-2.38576
EQMCE1	0	0	-2.53018
DQB	0	0	-2.78042
ENSECAG00000040461/HLA-G	0	0	-5.66322

### Sheet: hurdle-AM4-asthmavs healthy
Gene symbol	P-value	FDR step up	Fold change	AM4 asthma vs healthy (two-step hurdle model)
CCL24	0	0	5.83
FKBP5	0	0	3.48
ENSECAG00000027676	0	0	3.06
RF00002	0	0	2.66
ANXA1	0	0	2.51
RPS29	0	0	2.49
PLIN2	0	0	2.47
TXNIP	0	0	2.38
FABP5	0	0	2.29
ENSECAG00000033029	0	0	2.29
CD164	4.88e-15	4.73e-13	2.24
Eqca-2	0	0	2.11
ENSECAG00000038391	0	0	2.11
ADD3	2.6e-12	1.77e-10	2.05
ENSECAG00000004433	3.33e-16	3.44e-14	2.04
ENSECAG00000032188	8.21e-12	5.24e-10	-2
AKR1A1	6.46e-10	2.93e-08	-2
ENSECAG00000027701	1.36e-10	7.03e-09	-2.02
ENSECAG00000001661	1.78e-10	9.07e-09	-2.04
CXCL16	2.1e-12	1.46e-10	-2.08
ENSECAG00000035318	3.12e-11	1.7e-09	-2.08
DQA	2.79e-12	1.86e-10	-2.1
MECR	1.59e-13	1.25e-11	-2.14
PRDX1	0	0	-2.17
CFL1	0	0	-2.38
ENSECAG00000024790	0	0	-2.41
ENSECAG00000008961	0	0	-2.43
LGALS1	0	0	-2.61
EQMCE1	0	0	-2.99
ENSECAG00000003192	0	0	-3.58
ENSECAG00000040461	0	0	-5.44

### Sheet: hurdle-AM5-asthmavshealthy
Gene symbol	P-value	FDR step up	Fold change	AM45 asthma vs healthy (two-step hurdle model)
CCL24	0	0	14.2
FKBP5	0	0	4.47
ALDH1A1	0	0	3.26
MRC1	0	0	3.11
ATP10A	0	0	2.96
ENSECAG00000040438/HSPA8	0	0	2.93
ENSECAG00000004433/IFIT1	0	0	2.69
RPS29	0	0	2.57
DAB2	2.22e-16	1.67e-14	2.5
CD164	4.44e-16	3.17e-14	2.42
RBPJ	4.44e-16	3.17e-14	2.4
ENSECAG00000038391	0	0	2.37
PLIN2	1.22e-15	8.52e-14	2.35
GTF2A2	1.11e-16	8.76e-15	2.22
CD14	1.11e-16	8.76e-15	2.17
YWHAE	0	0	2.16
CNBP	0	0	2.14
CCDC47	2.56e-11	9.95e-10	2.12
GPCPD1	1.08e-11	4.36e-10	2.11
HNRNPH3	9e-12	3.75e-10	2.1
PPA1	1.08e-12	5.61e-11	2.06
ADD3	1.32e-12	6.73e-11	2.05
DDX5	0	0	2.05
MT-ATP8	2.95e-10	9.94e-09	2.04
BZW1	7.22e-15	4.51e-13	2.03
ENSECAG00000010622	0	0	-2.19
ENSECAG00000024790	0	0	-2.2
ENSECAG00000003192	0	0	-2.22
LGALS1	0	0	-2.71
EQMCE1	0	0	-3
ENSECAG00000040461	0	0	-7.4
