## Supplementary File 6 for "Single cell transcriptomics delineates the immune-cell landscape in equine lower airways and reveals upregulation of the FKBP5 gene in horses with asthma"

### Sheet: Hurdle-Tcells-asthmavshealth
Gene	P-value	FDR step up	Fold change
ENSECAG00000038391	0	0	4.99115
RPS29	0	0	3.03754
ENSECAG00000027676	0	0	3.02962
ENSECAG00000029423	0	0	2.38806
Eqca-2	0	0	2.38658
RF01871	0	0	2.32149
UBC	0	0	2.14766
ENSECAG00000030892	0	0	2.14626
FKBP5	0	0	2.11328
ENSECAG00000018554	0	0	2.1112
ENSECAG00000026905	0	0	2.0083
HNRNPU	0	0	2.00791
FTH1	0	0	2.00731
EQMCE1	0	0	-2.08437
TRDC	0	0	-2.18069

### Sheet: DESeq2-Tcells-asthmavshealth
Gene	P-value	FDR step up	Fold change
FKBP5	1.48745e-13	8.6525e-10	2.96339
SCML4	5.64673e-09	1.64235e-05	3.63675
SACS	1.80462e-07	0.00020995	2.02056
CKLF	8.28699e-07	0.000438231	-2.59257
FGL2	2.49524e-05	0.00451317	2.22731
ENSECAG00000007598	4.3446e-05	0.00616404	-2.05133
DPP7	6.42752e-05	0.00747778	2.27267
ZNF25	7.41533e-05	0.00829518	2.04015
CCL24	9.91976e-05	0.0100597	5.17955
RHEX	0.000389712	0.0224772	-2.52257
RGS1	0.00254276	0.0612933	2.00146
TPPP3	0.0551853	0.281561	-2.01746
JCHAIN	0.171005	0.484528	2.4392
				FDR > 0.05
