## Supplementary File 7 for "Single cell transcriptomics delineates the immune-cell landscape in equine lower airways and reveals upregulation of the FKBP5 gene in horses with asthma"

### Sheet: Hurdle-mast-asthmavshealth
Gene symbol	P-value	FDR step up	Fold change			DE Mast cells Hurdle model
FKBP5	0	0	13.802
RGS1	0	0	6.1282	also found DE with the pseudobulk approach
ENSECAG00000038391/Eqca-1 MHC II heavy chain	2.97762e-13	6.22758e-11	4.60203
EPB41L2	3.58462e-11	5.91118e-09	4.39983
RF01871	3.15726e-10	4.92246e-08	4.04975
ENSECAG00000027676	1.05057e-08	1.38595e-06	3.77074
RPS29	4.45496e-10	6.82165e-08	3.57201
ENSECAG00000029423	2.79914e-08	3.42895e-06	3.4303
TXNIP	2.85294e-09	4.01048e-07	3.23914
RGS13	7.71925e-11	1.24892e-08	3.21184
Eqca-2	2.22045e-16	5.6001e-14	3.10481
IQGAP1	1.41889e-06	0.000120465	2.9747
ENSECAG00000030892	1.07453e-06	9.49909e-05	2.93755
MT-ATP8	1.44681e-07	1.59056e-05	2.9124
HMGCS1	3.71995e-07	3.58411e-05	2.73682
IL1RL1	1.04817e-09	1.54966e-07	2.73235
HNRNPH1	7.43388e-06	0.000526823	2.71878
ENSECAG00000026905	3.87054e-06	0.000296338	2.63587
SLC18A2	5.19346e-07	4.89384e-05	2.62851
LCP1	1.14294e-06	0.000100007	2.59559
CNBP	1.87205e-05	0.00104921	2.58672
ENSECAG00000036180/novel gene	1.48906e-07	1.59609e-05	2.57434
AHNAK	1.48123e-07	1.59609e-05	2.5738
ENSECAG00000005186	1.91273e-05	0.00105817	2.51789
HSP90B1	1.14868e-05	0.000743025	2.48564
MATR3	7.06213e-05	0.00287568	2.48028
ENSECAG00000010661	5.6397e-05	0.00241802	2.47544
PNN	1.81539e-05	0.00103093	2.46339
AKAP13	2.18992e-05	0.00118104	2.4329
MT-ND2	1.16111e-05	0.000743025	2.40964
SRRM2	6.59108e-06	0.00047897	2.40525
MT-ATP6	3.06593e-05	0.00154649	2.39345
HPGDS	4.32186e-05	0.00200798	2.38084
RPS28	3.42259e-05	0.00168671	2.36549
LUC7L3	5.42683e-05	0.00239363	2.31119
PDCD4	8.20836e-05	0.00320165	2.28616
MT-ND5	1.1311e-05	0.000743025	2.28615
EIF3A	0.000159395	0.00507093	2.26327
SERBP1	8.16282e-06	0.000571749	2.17146
CAST	0.000936482	0.0174686	2.14957
HNRNPD	0.00010224	0.00374663	2.09575
ENSECAG00000035305	2.83268e-07	2.82444e-05	2.09439
HDC	0.000158145	0.00507093	2.09433
GNPTAB	0.000131123	0.00451557	2.08613
HNRNPM	0.000153516	0.00500532	2.07974
BOD1L1	0.000402883	0.0098425	2.06162
ENSECAG00000027699	0.000254425	0.00709026	2.0185
FTH1	0.000778266	0.0155666	2.01773
ANXA1	0.000149433	0.00492139	2.0128
RBM34	0.000120278	0.00420973	2.0113
CANX	0.00283582	0.035708	2.00432
VPS13C	1.88829e-05	0.00105143	2.00252
MYL6	0.000732496	0.0149413	-2.00089
ENSECAG00000035318	8.19079e-05	0.00320165	-2.01921
LMO4	1.5221e-07	1.61136e-05	-2.06739
S100A4	4.52616e-12	7.92078e-10	-2.1481
EQMCE1	4.28675e-08	4.96741e-06	-2.21549
ENSECAG00000008961	1.57516e-11	2.64843e-09	-2.51967
CST3	0	0	-2.59616

### Sheet: DESeq2-mast-asthmavshealth
Feature ID	P-value	FDR step up	Fold change	DE Mast cells DESeq2
FKBP5	4.90337e-18	6.34006e-15	8.07317	also found DE with the Hurdle model approach
RGS1	2.00738e-05	0.0114588	4.97721
RAPGEF2	2.65864e-05	0.0114588	2.55081
HMGCS1	8.63326e-05	0.0174696	2.29977
LSM14A	9.65152e-05	0.0174696	2.58191
BDP1	0.000121598	0.0174696	2.00239
SENP6	0.00016129	0.0194773	1.9773
AKAP13	0.0001657	0.0194773	1.99061
CCDC47	0.00018198	0.0196083	2.46321
YWHAE	0.000307352	0.0270205	1.98718
LPIN1	0.000512392	0.0389719	2.30097
ENSECAG00000038391	0.000589412	0.040111	2.73452
DENND4A	0.000673125	0.0420978	2.64149
SLC18A2	0.000693595	0.0420978	2.12763
JADE2	0.000931452	0.0467557	2.36751
ENSECAG00000036180	0.00104116	0.0480793	2.0917
PSMC1	0.00122206	0.0526707	2.18635
CCDC174	0.00128826	0.0537328	2.02059
ENSECAG00000033850	0.00177716	0.0675842	2.03343
HSPA9	0.00226329	0.0790927	2.06985
SYNCRIP	0.00251975	0.0818975	2.03685
PTPN12	0.0025969	0.0818975	2.4176
KAT6A	0.00308688	0.0933493	2.03628
NARS	0.00324881	0.0933493	1.95414
MAP4K1	0.0035604	0.0979489	2.3308
ZC3H7A	0.00373534	0.0985671	2.04777
BRD4	0.00452926	0.110497	2.06192
ENSECAG00000036779	0.00512046	0.118228	1.97039
CWC22	0.00741605	0.143119	1.94718
RNPS1	0.0106826	0.1737	2.01021
HACD4	0.0112082	0.1737	1.96269
Eqca-2	0.0112705	0.1737	2.18685
KPNB1	0.0134622	0.1737	1.9572
VGLL4	0.0149996	0.188182	1.93623

### Sheet: Hurdle-neutro-asthmavshealth
Gene symbol	P-value	FDR step up	Fold change		DE Neutrophils Hurdle Model
ENSECAG00000032321/O=PGLYRP1	7.59407e-08	3.09114e-06	4.547
ENSECAG00000038391/Eqca1	1.49656e-11	8.48283e-10	3.90594
TXNIP	7.10118e-06	0.000226677	3.83377
UBC	9.56414e-09	4.29678e-07	3.44561
ENSECAG00000029423	2.00863e-05	0.000606087	3.44078
EVI2B	0.00011005	0.00281625	3.20268
ENSECAG00000027676	0.000146129	0.00364722	3.16581
IVNS1ABP	3.30057e-05	0.000944244	3.13478
IL4R	2.10348e-06	7.20768e-05	3.12981
CLK1	4.79906e-06	0.000157331	3.05456
RGS2	0.000150909	0.00373858	3.03896
CSF3R	0.000260171	0.00580123	2.92558
HNRNPU	2.67007e-05	0.000778555	2.87328
DUSP1	0.000210592	0.00491247	2.78248
S100P	0.000381593	0.00823615	2.77915
HNRNPA2B1	0.000193241	0.00457815	2.52223
STK17B	9.5141e-06	0.000297438	2.47901
FABP5	0.000526688	0.0107554	2.4413
GPCPD1	0.00121645	0.0215095	2.39876
IQGAP1	0.0045277	0.0583026	2.35249
RF01871	0.00508823	0.0641582	2.26488
SELL	0.00823132	0.0918738	2.18575
ENSECAG00000039739	5.67605e-06	0.000183113	2.14788
ARPC3	0.00236639	0.0359703	2.11962
TMEM154	0.0202423	0.176093	2.08847
CCNL1	0.0111266	0.113991	2.07561
JMJD1C	0.0252255	0.20536	2.06817
MRPL15	0.00397009	0.053508	2.04849
ARHGAP30	0.0209206	0.180427	2.04742
MXD1	0.00656626	0.0776303	2.0269
SMARCA5	0.00969535	0.102981	-2.05233
ENSECAG00000033029	0.0285458	0.223683	-2.05625
IER3	0.00173475	0.0284359	-2.0606
SAMD9L	0.0194626	0.171277	-2.10805
P2RY13	0.00170059	0.0280274	-2.12535
IFI27	0.00725155	0.084093	-2.13329
HSP90AA1	1.30077e-05	0.000402507	-2.13986
PDE4B	0.000516484	0.0106393	-2.14824
ISG20	0.00305399	0.04348	-2.16421
ENSECAG00000021220	2.63608e-05	0.000772357	-2.22021
NMI	0.000844456	0.0160051	-2.29438
DDX58	0.000450108	0.00947883	-2.339
ENSECAG00000022992	0.000419707	0.00893166	-2.58797
PLEK	0.000165028	0.00401965	-2.6311
CCRL2	1.47716e-07	5.67022e-06	-3.01658
NUB1	8.97747e-07	3.20285e-05	-3.44675
IL1B	7.03979e-07	2.57207e-05	-3.84419
IDO1	1.84628e-08	7.99836e-07	-4.05104
ISG15	3.01969e-06	0.000100629	-4.2305
EQMCE1	1.20571e-11	6.89873e-10	-6.35532
