## Supplementary File 8 for "Single cell transcriptomics delineates the immune-cell landscape in equine lower airways and reveals upregulation of the FKBP5 gene in horses with asthma"

### Sheet: Cluster params
Initial clustering of all cell types
Scaling factors	# Principal components	Harmony	Clustering algorithm	Cluster resolution	#Nearest neighbours
expressed genes, mitochondrial reads, ribosomal reads	15	Yes	Louvain	0.8	80
T-cell re-clustering
expressed genes, mitochondrial reads, ribosomal reads	10	Yes	Louvain	1	30
AM re-clustering
expressed genes, mitochondrial reads, ribosomal reads	8	Yes	Louvain	0.75	30
Mast cell re-clustering
expressed genes, mitochondrial reads, ribosomal reads	5	No	Louvain	1	30
DC re-clustering
expressed genes, mitochondrial reads, ribosomal reads	15	No	Louvain	1	30
neutrophil re-clustering
expressed genes, mitochondrial reads, ribosomal reads	5	No	Louvain	1	30
Settings used in Partek Flow for all clusterings:
Prune parameter	0
Modularity function	Standard
Number of random starts	100
Random seed	0
Number of iterations per random start	10
Minimal cluster size	1
Sequential random starts	false
Nearest Neighbor Type	NN-Descent
Distance metrics	Euclidean
Filter features	include 3000 features with highest variance

### Sheet: DE params
Input parameters DESeq2 Partek Flow
Options	Value
Factors	Condition
Comparison	Asthma vs Healthy
Filter features by	Lowest average coverage =1
Multiple test correction	FDR step-up
Use only reliable estimation results	Yes
Apply independent filtering	Yes
Shrink fold changes	No
Data has been log transformed with base	None
Reference levels	Condition=Asthma
Pooled by	sum
Normalization	DESeq2 Poscounts
Input parameters Two-Step Hurdle Partek Flow
Options	Value
Factors	Condition
Comparison	Asthma vs Healthy
Filter features by	none
Multiple test correction	FDR step-up
Use only reliable estimation results	Yes
Data has been log transformed with base	2
Background expression level	0
Shrinkage of error term variance	Yes
Shrinkage of regression coefficients	Yes
P-value type	Wald
Normalization	log2(CPM+1

### Sheet: Sequencing 
Library	# raw reads	% aligned
A	417,396,542	0.94
FS	794,627, 699	0.94
B	438,878,251	0.94
C	697,058,859	0.92
D	623,446,765	0.93
FA	795,404,664	0.93
FN	699,662,464	0.93
G	410,962,065	0.88
H	611,393,148	0.94
MW	421,795,270	0.94
MY	527,522,895	0.94
N	585,687,424	0.94
O	346,685,625	0.94
P	742,908,934	0.83
Q	674,150,735	0.93
T	528,618,242	0.94
VA	708,535,166	0.9
VE	459,057,477	0.94
Z	545,968,739	0.94
