## Supplementary File 9 for "Single cell transcriptomics delineates the immune-cell landscape in equine lower airways and reveals upregulation of the FKBP5 gene in horses with asthma"

### Sheet: gene_list (23)
MAJOR CELL TYPE
Group ID	P-value (Asthma vs. Healthy)	FDR step up (Asthma vs. Healthy)	Ratio (Asthma vs. Healthy)	Fold change (Asthma vs. Healthy)
Mast cells	0.0692829	0.415697	1.65927	1.65927
Dendritic cells	0.408963	0.914785	0.900373	-1.11065
T-cell	0.457392	0.914785	0.947383	-1.05554
AM	0.741182	0.991768	1.01357	1.01357
Neutrophiles	0.934192	0.991768	0.987694	-1.01246
Proliferating AM	0.991768	0.991768	0.901973	-1.10868
T CELL
Group ID	P-value (Asthma vs. Healthy)	FDR step up (Asthma vs. Healthy)	Ratio (Asthma vs. Healthy)	Fold change (Asthma vs. Healthy)
Gamma-delta T-cells	0.0207784	0.0831135	0.865266	-1.15571
CD4 T-cells	0.057546	0.115092	1.16706	1.16706
CD8 TRM	0.186452	0.248603	0.897512	-1.11419
CD8 EM	0.457392	0.457392	1.03766	1.03766
AM
Group ID	P-value (Asthma vs. Healthy)	FDR step up (Asthma vs. Healthy)	Ratio (Asthma vs. Healthy)	Fold change (Asthma vs. Healthy)
MA7	0.0257861	0.206289	0.80492	-1.24236
MA6	0.247679	0.934192	1.06855	1.06855
MA1	0.457392	0.934192	1.06824	1.06824
MA5	0.563261	0.934192	1.04803	1.04803
MA2	0.620295	0.934192	0.991537	-1.00854
MA8	0.741182	0.934192	0.863961	-1.15746
MA3	0.934192	0.934192	0.946822	-1.05616
MA4	0.934192	0.934192	1.06966	1.06966
MAST CELLS
Group ID	P-value (Asthma vs. Healthy)	FDR step up (Asthma vs. Healthy)	Ratio (Asthma vs. Healthy)	Fold change (Asthma vs. Healthy)
MS5	0.00169503	0.00671955	0.105733	-9.45783
MS1	0.00223985	0.00671955	7.86299	7.86299
MS4	0.362881	0.457195	0.640538	-1.56119
MS6	0.432584	0.457195	0.887939	-1.1262
MS2	0.457195	0.457195	0.834594	-1.19819
MS3	0.457195	0.457195	1.38614	1.38614
